# Hypereosinophilia causes progressive cardiac pathologies in mice

**DOI:** 10.1101/2022.05.04.490445

**Authors:** Nicola Laura Diny, Megan Kay Wood, Taejoon Won, Monica Vladut Talor, Clarisse Lukban, Djahida Bedja, Nadan Wang, C. Conover Talbot, Brian Leei Lin, Daniela Čiháková

## Abstract

Hypereosinophilic syndrome is a progressive disease with extensive eosinophilia that results in organ damage. Cardiac pathologies are the main reason for its high mortality rate. A better understanding of the mechanisms of eosinophil-mediated tissue damage would benefit therapeutic development. Here, we describe the cardiac pathologies that developed in a mouse model of hypereosinophilic syndrome. These IL-5 transgenic mice exhibited decreased left ventricular function at a young age which worsened with age. Mechanistically, we demonstrated infiltration of activated eosinophils into the heart tissue that led to an inflammatory environment. Gene expression signatures showed tissue damage as well as repair and remodeling processes. Cardiomyocytes from IL-5Tg mice exhibited significantly reduced contractility relative to WT controls. This impairment may result from the inflammatory stress experienced by the cardiomyocytes and suggest that dysregulation of contractility and Ca^2+^ reuptake in cardiomyocytes contributes to cardiac dysfunction at the whole organ level in hypereosinophilic mice.

**Teaser:** Too many eosinophils cause inflammation in the heart and change cardiomyocyte contraction leading to poor heart function.
