## Supplementary material for "Hypereosinophilia causes progressive cardiac pathologies in mice": Data S1

### Sheet: DE genes
Gene symbol	Entrez Gene ID	IL-5Tg vs. WT [Log2(FC)]	IL-5Tg vs. WT (p-val)	IL-5TgΔdblGATA1 vs. WT [Log2(FC)]	IL-5TgΔdblGATA1 vs. WT (p-val)	WT_1_1 Log2 signal	WT_1_7 Log2 signal	WT_1_8 Log2 signal	IL-5Tg_2_2 Log2 signal	IL-5Tg_2_3 Log2 signal	IL-5Tg_2_8 Log2 signal	IL-5TgΔdblGATA1_4_1 Log2 signal	IL-5TgΔdblGATA1_4_2 Log2 signal	IL-5TgΔdblGATA1_4_4 Log2 signal	eos lineage gene (Haemosphere eosinophil score)			Δ
Mmp8	17394	1.74407	2.33556e-08	-0.178947	0.00831157	4.25404	4.27262	4.27016	6.02776	5.90693	6.09434	4.06632	4.08244	4.11122
Ngp	18054	4.2868	6.67908e-08	-0.0719032	0.615171	4.41079	4.62137	4.50004	9.06145	8.55574	8.77542	4.38833	4.39025	4.53791
S100a8	20201	3.87701	1.57186e-07	-0.229333	0.156557	4.12737	3.70389	3.94312	7.82098	7.64389	7.94054	3.85225	3.68403	3.5501
Ltf	17002	1.76051	2.57502e-07	-0.12901	0.114387	5.14483	5.30011	5.1759	7.0108	6.85814	7.03343	4.9882	5.1324	5.11321
Retnla	57262	2.8842	4.60338e-07	0.155013	0.26542	4.79438	4.82087	4.61141	7.4567	7.78061	7.64195	4.74998	5.09743	4.84429
Il5	16191	3.47686	6.80241e-07	3.27739	9.65536e-07	4.57376	5.05632	4.77126	8.48071	8.12592	8.22528	7.91389	8.2394	8.08021
Ear1	13586	4.48014	1.51604e-06	0.13957	0.58167	4.42003	4.56936	4.70242	9.45186	8.59018	9.09019	4.8502	4.44214	4.81818	7.81545
Ear2	13587	3.92453	1.56001e-06	0.0242234	0.912362	3.76891	3.58044	3.99785	8.06684	7.31427	7.73967	3.92668	3.68729	3.8059	7.09192
Prg2	19074	3.65765	1.64352e-06	-0.0568133	0.784267	3.7807	4.03547	3.94977	7.93762	7.15901	7.64226	3.93189	3.8822	3.78141	6.26444
S100a9	20202	2.12183	9.22572e-06	-0.0952268	0.560018	5.06845	4.97759	4.96151	6.9208	7.12815	7.32409	5.15246	4.64988	4.91953
Igj	16069	1.38267	1.14292e-05	0.174253	0.14603	4.08892	3.93271	3.93292	5.31703	5.24259	5.54293	4.28545	4.02917	4.16269
Ms4a1	12482	2.40097	1.5753e-05	1.05072	0.00153393	4.63098	4.47443	4.34505	6.81379	6.59178	7.24779	5.73067	5.37074	5.50121
Retnlg	245195	2.37694	2.25265e-05	-0.130937	0.540193	4.04448	3.73011	3.85237	6.56799	5.82301	6.36677	3.76978	3.82647	3.6379	0.0539263
Cd79a	12518	1.13526	2.56727e-05	0.383453	0.008057	6.12727	6.09365	6.14498	7.16587	7.13478	7.47104	6.60692	6.48195	6.42739
Atp2a3	53313	0.503693	3.06955e-05	0.0882869	0.0979491	7.07511	7.09297	7.13545	7.66511	7.52202	7.62748	7.24912	7.16362	7.15565
Lcn2	16819	1.07408	3.88317e-05	0.190466	0.105925	5.66308	5.66098	5.92452	6.95182	6.69287	6.82612	5.90117	6.02479	5.89402
Naip5	17951	0.533113	3.95309e-05	0.0560098	0.304289	5.18789	5.09486	5.19983	5.74661	5.60809	5.72722	5.2626	5.22034	5.16767
Plac8	231507	1.32498	4.84033e-05	0.21064	0.152007	4.51704	4.57227	4.52627	5.82875	5.64662	6.11515	4.88831	4.62477	4.73442
Il5ra	16192	0.967087	4.87409e-05	0.06896	0.490092	3.73667	3.87534	3.78922	4.88943	4.55652	4.85654	3.907	3.85182	3.84929	1.76479
Ear6	93719	1.40553	5.1244e-05	-0.104897	0.474661	4.4948	4.53669	4.63215	6.28022	5.79568	5.80433	4.46767	4.49612	4.38516	7.45356
Drd2	13489	-1.0366	5.67164e-05	-1.07684	4.56222e-05	7.99119	8.17749	8.13977	7.1438	7.08996	6.9649	6.86267	7.00827	7.20699
Rnase2a	93726	1.93871	5.99686e-05	-0.134553	0.516089	5.46024	5.40537	5.26673	7.60493	6.92254	7.421	5.11988	5.14547	5.46333
Olfr372	404315	1.25343	6.94606e-05	-0.22723	0.129624	4.72919	4.92419	4.97804	6.07413	5.92658	6.391	4.60155	4.68643	4.66175
Crisp1	11571	1.01139	7.16679e-05	0.23588	0.06575	3.8288	3.89952	3.69859	4.8886	4.61578	4.9567	4.11857	4.05893	3.95705
Alox15	11687	2.34548	9.37036e-05	-0.122716	0.647758	5.11839	5.33487	5.33387	8.15104	7.10574	7.5668	5.16519	5.07387	5.17992	1.73025
Ikzf3	22780	0.919693	9.93061e-05	0.16638	0.151052	4.98927	4.99244	4.95912	5.9986	5.67421	6.0271	5.23681	5.13573	5.06743
Csf2rb2	12984	0.635477	0.000107424	-0.236177	0.0157502	6.41494	6.42533	6.38774	7.13849	6.88095	7.115	6.22406	6.14842	6.147
Siglecg	243958	0.81379	0.000113282	-0.0237233	0.804314	5.66715	5.84939	5.82102	6.70889	6.40128	6.66876	5.77083	5.75038	5.74518
Adamdec1	58860	1.15848	0.000123438	-0.0438336	0.751872	4.2051	4.16679	4.17608	5.59688	5.05335	5.37317	4.07498	4.14216	4.19933	0.627908
H2-DMb2	15000	0.80067	0.000130481	0.0996067	0.322576	6.33333	6.3227	6.22416	7.06484	6.95177	7.26559	6.50502	6.34903	6.32496
Cd79b	15985	1.68329	0.000145439	0.675843	0.0142931	6.24008	6.13288	6.14691	7.89553	7.5594	8.11482	7.19859	6.73245	6.61636
Napsa	16541	1.02122	0.00015217	0.142897	0.2829	6.07887	6.15486	6.12671	7.3248	6.87771	7.2216	6.37541	6.18898	6.22474
Rasgrp1	19419	1.21827	0.000155793	0.347303	0.0538324	5.61288	5.62665	5.72891	6.83036	6.63124	7.16165	6.15731	5.96191	5.89113
Cybb	13058	0.824523	0.000161208	0.138603	0.210402	6.84714	6.72047	6.83721	7.67002	7.42017	7.7882	6.99689	6.94775	6.87599
Naip6	17952	0.54745	0.000168497	0.0355533	0.610287	5.85535	5.66269	5.75146	6.30981	6.20996	6.39208	5.82809	5.74085	5.80722
Cd84	12523	1.154	0.000170355	-0.0985201	0.507159	5.10163	4.84863	4.85125	6.13	5.81553	6.31799	4.88835	4.82172	4.79588
Bcl2a1a	12044	1.00799	0.000172903	0.0552433	0.667513	4.65221	4.5161	4.47362	5.61495	5.30232	5.74863	4.69033	4.57938	4.53795
Ly6g	546644	2.0907	0.000178694	-0.10325	0.699927	4.99302	5.2176	4.96571	7.58431	6.65814	7.20599	5.22608	4.86991	4.77059
Cd19	12478	1.02372	0.000200735	0.255063	0.0926713	5.71494	5.7863	5.5984	6.75027	6.48413	6.93639	6.08455	5.88202	5.89826
Arhgap15	76117	1.03617	0.000200994	0.00264645	0.984326	4.70906	4.56513	4.57276	5.74048	5.39724	5.81774	4.76667	4.49951	4.58871
Atp8b4	241633	0.790767	0.000209167	0.0277333	0.789482	4.3688	4.27703	4.36014	5.29699	4.92751	5.15377	4.43901	4.27207	4.37809
Abca13	268379	0.530573	0.000209336	0.0047733	0.945244	4.27842	4.38557	4.38342	4.97579	4.7449	4.91844	4.31098	4.39565	4.3551
Cyp4f18	72054	1.46802	0.000211744	0.0829268	0.669417	5.40062	5.45578	5.51435	7.14915	6.47938	7.14628	5.56219	5.4937	5.56364
Ifitm6	213002	1.32295	0.000213392	0.11683	0.509887	3.81146	3.43151	3.63768	5.21414	4.64438	4.99097	3.81445	3.7616	3.65509
Cd37	12493	0.915937	0.000223845	0.206263	0.126986	6.45884	6.40917	6.41357	7.41945	7.08988	7.52006	6.74694	6.57963	6.5738
Bcl2a1b	12045	0.64952	0.000226296	0.184723	0.0670861	4.85107	4.88911	4.66015	5.45766	5.3912	5.50003	5.11484	4.92905	4.91061
Epx	13861	1.77519	0.00023138	-0.135167	0.573482	5.35285	5.57978	5.47415	7.59998	6.74204	7.39033	5.27171	5.23722	5.49235	5.85505
Ap1s3	252903	0.516587	0.000256943	0.0706366	0.334708	4.43881	4.49166	4.55234	5.09715	4.92291	5.01251	4.65482	4.57939	4.46051
Ear10	93725	1.78584	0.000278951	-0.01174	0.961996	4.41887	4.32373	4.53805	6.68596	5.74859	6.20362	4.5747	4.36739	4.30334	6.30601
Naip2	17948	0.50579	0.000307601	0.0830533	0.268654	5.74534	5.64343	5.56241	6.13857	6.06157	6.26841	5.72773	5.77555	5.69706
Slco4c1	227394	0.629713	0.000310406	-0.03302	0.711009	4.02257	4.15395	4.17374	4.87967	4.57066	4.78907	4.10952	4.07452	4.06716	0.357047
Ptprc	19264	1.33463	0.000315496	-0.00233332	0.990113	5.83838	5.59789	5.6531	7.29384	6.69419	7.10523	5.89943	5.51839	5.66455
Cd244	18106	0.526323	0.000320835	-0.0856498	0.275859	4.62834	4.6186	4.56136	5.26928	4.97855	5.13944	4.49261	4.52703	4.53171
Pou2af1	18985	0.759487	0.000323011	0.11108	0.323298	5.98799	6.15483	6.05175	6.84456	6.69071	6.93776	6.35082	6.0398	6.13719
Csf2rb	12983	0.670247	0.000327288	-0.12585	0.217386	6.27161	6.30861	6.2914	7.06645	6.75156	7.06435	6.24084	6.12375	6.12948
Btk	12229	0.808003	0.000337317	0.0143366	0.901194	4.67987	4.64921	4.69802	5.58693	5.23013	5.63405	4.77315	4.67263	4.62433
Bin2	668218	0.570597	0.000344672	-0.0838799	0.326307	5.74737	5.72427	5.68124	6.43443	6.14703	6.28321	5.65145	5.54945	5.70034
Prkcb	18751	0.51017	0.000348948	0.0445266	0.550044	6.02636	5.98737	5.96687	6.50274	6.42407	6.5843	6.17301	6.00623	5.93494
Igsf6	80719	0.586297	0.00035642	-0.0853198	0.333543	7.23687	7.07321	7.20334	7.75294	7.6286	7.89077	7.12925	7.12363	7.00458
Ear4	53877	0.615527	0.000361042	0.0605601	0.504809	4.4254	4.56308	4.60383	5.15781	5.09997	5.18111	4.56622	4.45606	4.75171
Ctse	13034	1.07488	0.000362538	0.117263	0.461886	5.72053	5.69175	5.58104	7.04071	6.47466	6.70259	5.89738	5.66354	5.78419
Olfr373	258532	1.22826	0.000378431	-0.13711	0.455424	5.31993	5.47546	5.67726	6.80262	6.42028	6.93454	5.15924	5.41776	5.48432
Bank1	242248	1.33523	0.000420351	0.41372	0.0728693	6.1584	5.80938	5.83681	7.4055	6.96115	7.44363	6.61599	6.20852	6.22124
Syne1	64009	0.5648	0.000427924	0.20158	0.046937	7.32955	7.1177	7.02612	7.75607	7.66622	7.74548	7.38039	7.39829	7.29943	0.627912
Tmem71	213068	0.65054	0.000435999	0.0351564	0.719665	5.75497	5.70766	5.61528	6.5026	6.21707	6.30986	5.83937	5.73272	5.61129
Itgam	16409	0.919567	0.000437164	0.00367673	0.978704	6.15231	6.07396	6.15663	7.25162	6.73759	7.15239	6.18099	6.09227	6.12067
Plcb2	18796	0.521077	0.000447629	-0.0676368	0.403107	5.81566	5.86286	5.83924	6.47656	6.18605	6.41838	5.79629	5.7308	5.78776	0.104274
Emr4	52614	1.70992	0.000447758	0.0405035	0.875029	4.2755	4.18602	4.26119	6.48289	5.45239	5.91718	4.35303	4.20554	4.28565	1.7831
St8sia4	20452	0.52282	0.000447961	0.278483	0.010207	6.57838	6.46007	6.33749	6.90125	7.03969	7.00346	6.82314	6.71456	6.67369
Ciart	229599	0.721887	0.000455401	1.94198	1.56804e-06	5.76649	5.57957	5.62896	6.47747	6.21544	6.44777	7.752	7.48049	7.56847
Bcl2a1c	12046	0.61732	0.000460745	0.149197	0.146833	3.72381	3.41257	3.61265	4.16082	4.12401	4.31616	3.72381	3.76422	3.70859
Itga4	16401	1.12421	0.000476368	0.0179768	0.916356	5.37426	5.21718	5.25745	6.67728	6.06848	6.47576	5.45579	5.24342	5.20361
Myo1g	246177	0.54991	0.000478877	0.0248133	0.767939	5.7462	5.71084	5.71371	6.42932	6.11942	6.27174	5.78526	5.66959	5.79034
Ncf2	17970	0.608167	0.000483304	-0.0724467	0.44687	6.37347	6.37651	6.31716	7.11876	6.76435	7.00853	6.27716	6.24601	6.32663
Cd2	12481	0.61415	0.000487382	0.15846	0.128929	5.11996	5.11461	4.95981	5.60951	5.60082	5.8265	5.34745	5.17833	5.14398
Dock2	94176	0.930707	0.000494424	0.0552599	0.700295	6.17137	5.86	5.93843	7.00967	6.68569	7.06656	6.18347	5.93785	6.01426
Prg3	53856	0.911347	0.000514662	-0.0235399	0.867284	5.34439	5.53292	5.19621	6.31556	6.01831	6.47369	5.33266	5.34173	5.32851	5.96019
Tmem229a	319832	0.559397	0.000524318	0.0720867	0.419207	5.2604	5.38707	5.43348	6.08928	5.83214	5.83772	5.39318	5.4707	5.43333
Cd22	12483	0.528583	0.000536939	0.0455869	0.584445	5.37697	5.36412	5.38577	5.95918	5.72673	6.0267	5.47936	5.36766	5.4166
Siglecf	233186	0.979923	0.000538276	-0.109227	0.483654	4.80043	5.06422	5.04698	6.20107	5.67631	5.97402	4.84693	4.79652	4.9405	2.51404
Arhgdib	11857	0.523827	0.000542627	0.0175633	0.830061	6.86232	6.71905	6.77637	7.41197	7.17699	7.34026	6.90011	6.72489	6.78543	0.465163
Myo1f	17916	0.732507	0.000548952	-0.12986	0.281647	6.45838	6.30783	6.3996	7.33344	6.92196	7.10793	6.34638	6.19847	6.23138
Ncf1	17969	0.50034	0.000553353	-0.0552433	0.489761	6.35403	6.32754	6.23651	6.92756	6.65567	6.83587	6.28811	6.19462	6.26962	0.266687
Bcl2a1d	12047	0.732853	0.000559954	0.21469	0.0994386	3.9854	4.05103	3.85547	4.57227	4.72271	4.79548	4.38403	4.0617	4.09024
Hck	15162	1.0082	0.0005972	0.11529	0.481043	6.32688	6.21444	6.43529	7.56293	7.04854	7.38974	6.61595	6.30483	6.4017	0.063565
Hist1h2ak	319169	0.761633	0.000620896	0.419397	0.0114995	6.64083	6.35361	6.45889	7.30529	7.07706	7.35588	6.79694	6.85903	7.05555
Cd53	12508	0.722343	0.000643595	0.0369933	0.751412	6.8931	6.65997	6.80122	7.59467	7.35302	7.57363	6.95103	6.86546	6.64878
Gp49a	14727	0.70402	0.00069494	-0.0880733	0.454948	7.27647	7.04985	7.28962	7.98918	7.73132	8.0075	7.24515	7.0742	7.03237
Nckap1l	105855	0.697687	0.000747035	-0.0556669	0.633238	6.94417	6.72277	6.79924	7.61427	7.30505	7.63992	6.86851	6.72069	6.70998
Ccr3	12771	1.71228	0.000758295	-0.00996327	0.972036	3.71692	3.71632	3.65326	6.00555	4.85614	5.36165	3.64626	3.71811	3.69224	3.84277
Cd24a	12484	1.42353	0.000770669	-0.238967	0.333738	7.54694	7.57578	7.62291	9.51225	8.55673	8.94724	7.36011	7.34687	7.32175
Rac2	19354	0.828503	0.00079349	0.134963	0.349591	6.90447	6.93024	6.95372	7.96504	7.45168	7.85722	7.14403	7.05701	6.99228
Fcrla	98752	1.11442	0.000817739	0.349457	0.10025	4.75478	4.9839	4.77813	5.9211	5.62345	6.31551	5.26251	5.07872	5.22395
Samhd1	56045	0.523386	0.000825828	-0.00667349	0.939759	8.29407	8.07137	8.18772	8.8238	8.57992	8.7196	8.19593	8.2368	8.10041
Cytip	227929	0.754307	0.000846472	-0.026913	0.833573	4.51008	4.70525	4.46437	5.41412	5.11368	5.41482	4.68653	4.39729	4.51514
F5	14067	1.74698	0.000871833	-0.0141668	0.962051	4.77433	4.83616	4.90413	7.2398	6.06517	6.4506	4.8269	4.75653	4.88869	1.57169
Glipr1	73690	0.874113	0.000874761	0.176353	0.263619	5.04558	4.73553	4.78696	5.90164	5.44504	5.84373	5.08453	4.98227	5.03033
Fbn2	14119	-0.583023	0.000952875	-0.677243	0.000428172	6.15896	6.23171	6.41355	5.76178	5.70838	5.58499	5.47013	5.57405	5.72831
Itgb2	16414	0.864616	0.000984158	0.0187066	0.901333	6.49301	6.35853	6.40635	7.50827	6.97738	7.36609	6.54868	6.31334	6.45199
B430306N03Rik	320148	0.5604	0.00101095	0.0482966	0.626629	4.973	4.85351	5.04673	5.63466	5.32289	5.59689	5.02907	5.02785	4.96121
Mrgpra2a	668727	0.88909	0.00101838	-0.0652968	0.678012	4.27381	4.49872	4.28002	5.14484	5.02568	5.5493	4.17515	4.34221	4.3393
Camp	12796	0.54361	0.00102965	-0.158256	0.135271	5.36439	5.48524	5.39274	6.02665	6.06109	5.78546	5.19008	5.37863	5.19889	0.0689528
Sla	20491	0.849287	0.00105472	0.113853	0.459206	5.27572	5.19046	5.23617	6.29661	5.74527	6.20833	5.41862	5.30722	5.31807
Ipcef1	320495	0.573803	0.00110219	-0.0611534	0.555994	4.62637	4.80614	4.72957	5.4467	5.09512	5.34167	4.71825	4.63413	4.62624
Dennd4a	102442	0.510763	0.00116145	0.0585599	0.531437	6.67398	6.71973	6.78493	7.34586	7.06979	7.29528	6.88517	6.78694	6.68221
Wdfy4	545030	0.51479	0.00117299	0.0188702	0.839238	6.07441	6.11935	6.10237	6.59828	6.44929	6.79293	6.20312	6.07707	6.07255
Slc7a11	26570	0.612023	0.00119465	-0.0310001	0.780334	4.08219	4.13487	4.22935	4.92841	4.52451	4.82956	4.10324	4.09723	4.15294
Ifi30	65972	0.758454	0.0012243	0.59053	0.00427001	7.74532	7.48123	7.5765	8.35674	8.12596	8.59571	8.27392	8.17572	8.125
Sp140	434484	0.608953	0.00122536	0.255197	0.0531724	6.42905	6.12386	6.18413	6.86757	6.72774	6.96859	6.61663	6.44506	6.44094
Ikzf1	22778	0.60357	0.00123844	0.06356	0.569039	5.53162	5.39307	5.55919	6.16893	5.92446	6.2012	5.71498	5.45053	5.50905
Slpi	20568	0.500613	0.0013018	-0.111227	0.254961	5.16558	5.05859	5.01272	5.73552	5.40712	5.59609	4.93594	4.95089	5.01638
B4galnt1	14421	0.690457	0.00140748	-0.0314234	0.808036	6.49056	6.56181	6.61495	7.39927	6.97509	7.36433	6.63448	6.44732	6.49125
Rnase2b	54159	0.566413	0.00146172	-0.0521836	0.628096	4.48645	4.63533	4.70378	5.09159	5.16639	5.26682	4.64137	4.66067	4.36697
Mki67	17345	1.02769	0.00150761	0.40588	0.0726364	6.36139	5.74184	6.05616	6.97691	6.99723	7.26831	6.55192	6.2455	6.57961
Adam8	11501	0.93202	0.00158782	-0.07676	0.669309	5.48057	5.64262	5.55118	6.82681	6.14407	6.49955	5.46178	5.40099	5.58132
Clec12a	232413	0.563803	0.0015987	-0.149443	0.199235	5.76046	5.7373	5.68498	6.43036	6.08328	6.36051	5.49523	5.70871	5.53047	0.985788
Serpinb2	18788	1.1956	0.00160182	0.01928	0.932946	3.80929	3.94156	3.82234	5.53326	4.61663	5.01009	3.89887	3.88047	3.85169
Rasgrp4	233046	0.601577	0.0016721	-0.0853667	0.472975	5.97094	6.04452	6.05376	6.8404	6.41173	6.62182	5.94601	5.84468	6.02243
Ccl6	20305	1.63281	0.0016973	-0.0772467	0.807626	6.93753	6.43253	6.62769	8.81204	7.70956	8.37458	6.80605	6.55859	6.40137
Top2a	21973	0.643057	0.00176908	0.239173	0.0944472	4.81137	4.50801	4.72463	5.29263	5.20831	5.47224	4.96624	4.75198	5.04331
Klrb1f	232408	1.1455	0.00182008	0.170527	0.459696	4.48966	4.68482	4.56852	6.20884	5.35342	5.61723	4.82634	4.65057	4.77767
Lcp2	16822	0.73008	0.00185306	-0.00873661	0.95161	6.67722	6.50679	6.5904	7.61836	7.06772	7.27857	6.62059	6.54674	6.58087
Npas2	18143	-0.825347	0.0018809	-1.45698	8.71903e-05	8.11304	8.55817	8.55216	7.58597	7.77971	7.38165	6.87993	7.02823	6.94428
Ccnb2	12442	0.520933	0.0019269	0.221337	0.0673571	6.33825	6.09518	6.18665	6.69186	6.64124	6.84978	6.48759	6.27657	6.51993
Mmp25	240047	0.613987	0.00194052	-0.0774101	0.533453	5.5827	5.72643	5.70484	6.53039	6.09519	6.23035	5.56001	5.53789	5.68384
Tmem154	320782	0.850537	0.00206983	0.0997966	0.56617	5.92334	5.64823	5.51435	6.78733	6.25178	6.59842	5.85002	5.81418	5.72111
H2-Ea-ps	100504404	0.74543	0.0020816	-0.195337	0.224556	9.34255	9.22122	9.0467	9.95336	9.7639	10.1295	9.23363	8.89468	8.89615
P2rx1	18436	0.85095	0.00225588	-0.0551999	0.752751	5.24041	5.28297	5.32727	6.47881	5.79282	6.13187	5.17764	5.18598	5.32143
Mctp1	78771	0.90367	0.00229889	-0.154613	0.419448	6.3659	5.87698	6.11762	7.29921	6.80582	6.96648	6.11052	5.95925	5.82689
Sell	20343	1.21922	0.0023402	0.147563	0.563701	6.09684	5.66655	5.46881	6.99636	6.67023	7.22328	6.2187	5.77242	5.68377
Pglyrp1	21946	1.35592	0.002362	-0.0635168	0.82129	5.79785	6.12227	6.11638	7.95544	6.91389	7.23494	6.04521	5.89448	5.90626
Il1rl1	17082	0.544	0.00238374	-0.0500167	0.66013	4.73797	4.67127	4.7954	5.52235	5.11915	5.19514	4.67156	4.63887	4.74416
Ccna2	12428	0.640503	0.00247213	0.241087	0.109311	5.96983	5.65966	5.84556	6.35751	6.3856	6.65345	6.1358	5.89202	6.17049
Per3	18628	0.72568	0.00252414	1.4686	5.5969e-05	6.6431	6.17159	6.12226	7.14439	6.97973	6.98987	7.72394	7.76171	7.8571
Cd74	16149	0.691123	0.00253557	-0.21577	0.171985	9.44792	9.40082	9.19383	9.94988	9.87746	10.2886	9.29519	9.07584	9.02423
Per2	18627	0.692013	0.00254203	1.24585	0.000109531	6.7062	6.49097	6.44409	7.51452	7.04019	7.16259	7.80808	7.70107	7.86967
Cd48	12506	0.494217	0.00255557	-0.0403433	0.699673	5.11969	5.08562	5.17635	5.82248	5.51989	5.52194	4.96152	5.1719	5.12721
Plcb1	18795	0.56048	0.00257766	0.27519	0.0511308	6.88201	6.87839	6.91036	7.31318	7.32428	7.71474	7.22716	7.18172	7.08745
Gimap3	83408	0.543303	0.00258225	0.0602767	0.602826	4.82978	4.61119	4.66169	5.31441	5.07845	5.33971	4.92507	4.66377	4.69465
Mrgpra2b	235712	0.752187	0.00264755	0.203194	0.231837	4.47429	4.68562	4.6295	5.3426	5.42048	5.28289	4.46822	4.88859	5.04218
Tspan4	64540	0.35416	0.00272236	0.54701	0.000277767	7.82128	7.69687	7.8079	8.19007	8.11635	8.08211	8.42411	8.18162	8.36135
Ccl21a	18829	-0.78502	0.0027361	-0.0860929	0.610992	8.94108	9.36143	9.50425	8.33354	8.64989	8.46827	9.26185	9.12491	9.16172
Lilra6	18726	0.692727	0.00290984	-0.206427	0.200112	6.14136	6.09178	6.11989	7.04958	6.55624	6.82539	6.10919	5.85153	5.77303
Cxcr5	12145	0.663337	0.00293929	0.28945	0.0801066	5.65988	5.48265	5.44434	6.36782	5.92527	6.28379	5.93552	5.84028	5.67942
C4b	12268	0.529647	0.00298421	0.08653	0.462274	6.89186	6.61415	6.75081	7.14816	7.26214	7.43546	6.97479	6.74659	6.79503
Fyb	23880	0.55265	0.0029974	-0.181554	0.165817	6.02498	5.71706	5.84284	6.47992	6.22057	6.54234	5.76921	5.65964	5.61137
Slamf6	30925	0.806953	0.00324087	0.144397	0.430246	4.08338	3.83844	4.01157	4.85894	4.49454	5.00077	4.37244	4.0122	3.98194
Cd38	12494	0.496047	0.00335613	0.223977	0.0784724	8.98405	8.7038	8.73775	9.22231	9.21986	9.47157	9.11573	9.01933	8.96247
Stap1	56792	0.69194	0.00351988	0.121643	0.44531	4.8166	4.46401	4.61206	5.37365	5.05422	5.54062	4.84433	4.73954	4.67373
Il1rn	16181	0.738797	0.0037426	-0.0998133	0.558225	4.14698	4.23419	4.2466	5.17683	4.56763	5.0997	4.04926	4.10728	4.17179
Usp2	53376	0.203823	0.00383765	0.58101	1.27154e-05	8.59277	8.49408	8.55039	8.81296	8.74793	8.68782	9.07022	9.1696	9.14045
Lilrb4	14728	0.542377	0.00437892	-0.0746965	0.563373	7.6879	7.58174	7.73128	8.27286	7.98241	8.37278	7.75609	7.5087	7.51204
Emr1	13733	0.70998	0.00447838	-0.286647	0.124701	6.88827	6.67292	6.77497	7.79391	7.22924	7.44295	6.65092	6.47881	6.34649
Kif11	16551	0.49749	0.00451548	0.0971068	0.422327	5.15993	4.80111	5.01517	5.41925	5.45084	5.59859	5.20447	4.95721	5.10585
Dbp	13170	0.988507	0.00461954	1.53963	0.000481063	8.50451	7.68691	7.69169	9.00347	8.86442	8.98074	9.48631	9.53863	9.47706
H2-DMb1	14999	0.565963	0.00463508	0.0112267	0.933492	5.57658	5.51073	5.47238	6.0994	5.83707	6.32111	5.65612	5.50989	5.42736
Ccr2	12772	0.590543	0.00494213	-0.0701269	0.625699	4.05388	4.13464	4.10789	4.45954	4.74966	4.85884	4.09932	3.80421	4.1825
Pira1	18722	0.64491	0.00513379	-0.1755	0.287051	6.53149	6.39103	6.46803	7.26174	6.8446	7.21894	6.51832	6.23751	6.10822
Arntl	11865	-0.555247	0.00550207	-1.17966	0.000106184	7.45029	7.68465	7.57683	6.91368	7.18192	6.95043	6.42888	6.57582	6.1681
Serpina3g	20715	0.539413	0.00568463	0.0387934	0.772797	5.71551	5.30312	5.26809	5.97681	5.8894	6.03875	5.53335	5.37619	5.49356
Pi15	94227	-0.443133	0.00572734	-0.486233	0.00368698	6.05746	6.28371	6.23891	5.62127	5.86799	5.76142	5.68334	5.86101	5.57703
Gpcpd1	74182	0.2503	0.00601069	0.52853	0.000122317	9.27119	9.25004	9.21225	9.49154	9.39216	9.60068	9.84277	9.76899	9.70731
Pcp4	18546	-0.884247	0.00608439	-0.397193	0.112339	6.96093	7.16318	7.36181	6.11077	6.06443	6.65798	6.54921	6.72642	7.01871
Nr1d2	353187	0.527703	0.0069182	0.84866	0.000645252	9.15576	8.75673	8.64517	9.40459	9.36966	9.36652	9.63068	9.70325	9.76971
Rgs16	19734	0.602297	0.00712859	0.362326	0.0528908	6.27506	5.99516	6.22201	6.66648	6.61416	7.01848	6.41245	6.43542	6.73134
Spib	272382	0.679163	0.00726159	0.236297	0.215164	5.58942	5.79352	5.65214	6.43026	5.98207	6.66024	5.92325	5.8798	5.94092
Ahsp	170812	0.72453	0.00728232	-0.0504066	0.791147	4.7822	5.17148	5.17907	5.9381	5.56127	5.80697	5.17806	4.71317	5.0903
Lgi1	56839	-0.573303	0.00743555	0.0451698	0.765488	7.28797	7.27634	7.26765	6.95878	6.59841	6.55486	7.20183	7.19829	7.56735
Pirb	18733	0.527957	0.00756592	-0.383193	0.0286303	6.65434	6.48351	6.49056	7.1825	6.87185	7.15793	6.39366	6.02605	6.05912
Vmn2r26	56552	0.55705	0.00785974	0.206233	0.197534	2.98448	3.11168	3.21201	3.959	3.43704	3.58328	3.38312	3.2326	3.31115
Sbk3	381835	-0.495277	0.00787857	-0.222513	0.129372	6.19388	6.01528	6.01375	5.59274	5.54924	5.5951	5.58763	5.89211	6.07563
Scd1	20249	0.496573	0.0083386	0.15871	0.263177	8.54837	8.4882	8.71528	9.06453	8.99837	9.17867	8.93378	8.80466	8.48954
Ccl21b	100042493	-0.655677	0.00931211	-0.074297	0.684312	8.13904	8.60243	8.74223	7.63447	8.00767	7.87453	8.4164	8.39389	8.45052
Scgb1c1	338417	-0.566643	0.00958184	-0.3845	0.0440665	10.5262	10.4535	10.6492	10.2628	9.96825	9.69792	10.2921	10.1016	10.0817
Pilra	231805	0.54528	0.00978799	0.26553	0.119578	5.53025	5.24193	5.29968	6.11629	5.64389	5.94752	5.72211	5.48137	5.66497
Tef	21685	0.35019	0.00986627	0.854097	0.000100771	7.31234	7.02957	7.01485	7.554	7.38249	7.47084	7.957	7.91589	8.04616
Olr1	108078	0.50762	0.00996929	-0.08711	0.547852	3.94273	4.2008	4.08016	4.85656	4.35441	4.53558	3.92726	4.03115	4.00395	1.99561
Cd300lb	217304	0.488517	0.0105802	-0.18134	0.223131	4.89862	5.10646	4.97428	5.70011	5.2861	5.4587	4.92775	4.87939	4.6282
Olfm4	380924	0.68547	0.0106332	-0.124483	0.531426	4.20497	4.29745	4.22696	5.36579	4.6283	4.7917	4.04397	4.1968	4.11516
Pira2	18725	0.661254	0.0108074	-0.2564	0.207587	6.70283	6.45708	6.54654	7.39227	6.91553	7.38241	6.56967	6.27867	6.08891
Bhlhe41	79362	0.318547	0.0108684	0.61772	0.000406297	7.37694	7.03714	7.1314	7.53252	7.47289	7.49571	7.80278	7.85109	7.74477
Tyrobp	22177	0.502583	0.0108787	-0.11413	0.440495	8.19276	8.02797	8.16325	8.84977	8.3748	8.66716	8.16098	8.00806	7.87255
Slc26a10	216441	0.46382	0.0113021	0.496286	0.00839087	8.49539	8.10423	8.18618	8.64729	8.61	8.91997	8.71054	8.8221	8.74202
Adam19	11492	-0.28806	0.0119565	-0.654313	0.000192298	8.97351	9.09398	9.05236	8.88839	8.70931	8.65797	8.32118	8.50733	8.3284
C3	12266	0.561206	0.0121382	0.200386	0.252459	9.39461	9.09861	9.31029	9.54349	9.98464	9.959	9.58331	9.54573	9.27563
Alox5ap	11690	0.940777	0.0124007	-0.00401004	0.98849	7.95542	7.5688	7.71979	9.2091	8.21989	8.63735	7.95377	7.5898	7.68841
Tmem171	380863	-0.403753	0.0129947	-0.563104	0.00280458	7.8623	8.26497	8.04808	7.61738	7.80335	7.54336	7.51357	7.52423	7.44824
Wif1	24117	-0.504933	0.0142509	-0.517713	0.0128223	7.29832	7.52722	7.5293	7.22564	6.9309	6.6835	6.86539	6.90788	7.02843
Lancl3	236285	-0.247973	0.0142835	0.493017	0.000501855	5.90744	6.07871	6.01332	5.72682	5.76169	5.76704	6.44076	6.6363	6.40146
Cysltr1	58861	0.513637	0.0192483	-0.274467	0.14092	6.34297	5.70326	6.10098	6.63971	6.48601	6.5624	5.85204	5.79242	5.67935
Thbs4	21828	-0.29585	0.0226577	-0.4882	0.00239289	6.78428	6.85161	6.79119	6.71472	6.46909	6.35572	6.26418	6.27827	6.42003
Rgs18	64214	0.65197	0.0242921	-0.0425398	0.851716	5.23894	4.89906	5.11653	6.15001	5.37594	5.68449	5.20868	5.06675	4.85148
Gstt2	14872	0.213907	0.0245962	0.617757	0.000135058	6.68116	6.48622	6.48647	6.67023	6.841	6.78434	7.18689	7.21218	7.10805
Slfn2	20556	0.535713	0.0311723	0.0535766	0.788875	6.16035	5.78099	5.86629	6.44385	6.21173	6.75919	6.14321	5.73396	6.09119
Luzp1	269593	0.0669998	0.0320839	-0.600853	2.75308e-07	8.24349	8.20741	8.23501	8.31891	8.29869	8.26931	7.59263	7.61866	7.67206
Spon2	100689	-0.313087	0.0328483	-0.800233	0.000405943	6.96839	7.0857	7.31784	6.87528	6.77186	6.78553	6.26912	6.49555	6.20656
Ube2ql1	76980	-0.2512	0.0333358	-0.490993	0.00170666	8.84514	8.72695	8.87208	8.68349	8.62985	8.37723	8.33323	8.38826	8.2497
Nr1d1	217166	0.5575	0.0346188	0.597517	0.0267774	9.62789	8.97723	8.97041	9.8237	9.63877	9.78556	9.72853	10.0043	9.63525
Nppa	230899	-0.5917	0.0367291	-1.1934	0.00166809	12.3597	11.6733	12.2534	11.7349	11.4574	11.319	10.7966	11.1289	10.7807
Fam124b	241128	-0.271747	0.0377884	-0.65762	0.000671897	5.78519	5.78924	5.87116	5.4088	5.65288	5.56867	5.01021	5.34589	5.11663
Pfkfb3	170768	0.2775	0.0411619	0.520527	0.00282301	6.37998	6.14067	6.09338	6.37685	6.40824	6.66144	6.7731	6.74537	6.65714
H2-Q8	15019	0.593677	0.0415075	0.291414	0.251537	8.48411	7.92542	7.69664	8.38366	8.67342	8.83012	8.44952	8.16195	8.36894
Thbs1	21825	-0.88971	0.0435093	-1.39962	0.0070307	8.18773	9.54589	8.61742	8.17138	7.79374	7.71679	7.47771	7.32023	7.35423
Hlf	217082	0.181477	0.0455943	0.761083	4.27058e-05	6.62251	6.55127	6.50892	6.84923	6.66541	6.71249	7.20603	7.3494	7.41052
Scgb3a1	68662	0.62686	0.0460421	-0.544077	0.0724009	8.12863	8.0835	8.13129	9.26091	8.23515	8.72794	7.42267	7.67439	7.61413
Nxpe2	78252	0.45153	0.0490198	0.59866	0.0171719	4.41844	4.39266	4.53543	4.49754	5.02664	5.17694	4.92724	5.19384	5.02143
Rrad	56437	-0.326783	0.0518227	-0.493257	0.0106594	10.1498	10.0551	10.2773	10.0113	9.8722	9.61835	9.48438	9.82787	9.69018
Coq10b	67876	0.17821	0.0663051	0.551577	0.000445646	7.0148	6.84415	6.83061	7.18925	6.92754	7.1074	7.44471	7.45036	7.44922
Zhx2	387609	0.809643	0.068892	1.67401	0.00379104	6.56489	6.67389	6.25657	6.49846	7.6123	7.81352	8.15206	8.41421	7.95112
Gfpt2	14584	-0.319407	0.102763	-0.645144	0.00812202	8.65542	8.61026	8.38615	8.59106	7.9775	8.12505	7.91109	7.87625	7.92906
Cxcl9	17329	0.29341	0.107095	0.584686	0.00924832	5.62493	5.41343	5.45977	5.44179	5.94356	5.99301	6.14326	6.05957	6.04936
Shisa3	330096	-0.196827	0.116712	-0.533893	0.0025306	6.85522	6.77459	6.8765	6.83805	6.56851	6.50927	6.20003	6.24919	6.45541
Fbp2	14120	-0.234697	0.120716	0.68531	0.00186978	6.36013	6.77957	6.70896	6.3829	6.36584	6.39583	7.1869	7.48281	7.23488
Cdkn1a	12575	-0.18156	0.137627	-0.624073	0.00106582	8.52464	8.85578	8.64741	8.57149	8.44776	8.4639	8.16923	8.08093	7.90545
Cuzd1	16433	-0.19473	0.218624	-0.57181	0.00684896	5.75762	5.5835	5.77393	5.80211	5.40633	5.32242	5.03808	5.09797	5.26357
Cilp	214425	-0.189927	0.231761	-0.563843	0.00754466	6.49663	6.14255	6.548	6.36578	6.03336	6.21826	5.70115	5.84789	5.94661
Ppp1r14b	18938	-0.191527	0.232535	-0.616994	0.00522098	8.28154	8.29491	8.51704	8.42222	8.18205	7.91464	7.75735	7.85025	7.63491
AI593442	330941	-0.179437	0.242029	-0.644863	0.00345338	6.63496	6.968	7.04297	6.82478	6.49822	6.78462	6.27296	6.14054	6.29784
Scd4	329065	-0.224397	0.271434	1.19367	0.000662313	7.02241	6.98186	7.13	6.71395	6.87685	6.87028	8.32626	8.56107	7.82795
Stc1	20855	0.23171	0.27542	0.51022	0.0384351	6.09383	6.26294	6.1618	6.38936	6.30545	6.51889	7.07997	6.30892	6.66034
Fam188b2	100040293	-0.358057	0.306525	1.33765	0.00584749	6.95083	7.63047	7.32558	7.10243	6.50636	7.22392	8.17338	8.68519	9.06125
Ces1d	104158	-0.11495	0.381486	0.748767	0.000846396	6.95232	7.218	7.00884	6.99188	6.79641	7.04602	7.70958	7.70787	8.00801
Erdr1	170942	0.0785335	0.382969	0.714483	0.000139323	8.41254	8.31399	8.33196	8.50683	8.36498	8.42228	9.24054	8.94936	9.01204
Timp3	21859	0.122417	0.387597	0.595786	0.00396287	8.69069	9.09034	8.63374	9.00097	8.87594	8.90511	9.49726	9.2849	9.41997
Rorb	225998	-0.0946733	0.390513	0.554043	0.00164059	5.30756	5.30418	5.37262	5.09309	5.20659	5.40066	5.94443	5.98713	5.71493
Vcan	13003	-0.0774233	0.395113	-0.5112	0.00092631	6.96131	6.8478	7.01487	7.0342	6.78921	6.7683	6.48679	6.42671	6.37688
Klhl38	268807	0.134164	0.404316	0.521067	0.0130876	8.64582	8.6505	8.34717	8.49364	8.96786	8.58448	9.16641	9.01907	9.02121
Nlrp5	23968	-0.100427	0.413013	-0.639263	0.00138364	5.40139	5.11481	5.27798	5.03903	5.2591	5.19477	4.74968	4.44654	4.68017
Mfap5	50530	-0.11057	0.442325	-0.48653	0.0111172	7.98226	7.61568	7.90035	7.92744	7.57053	7.66861	7.4327	7.23426	7.37174
Glo1	109801	-0.0538902	0.446295	0.607103	9.41644e-05	8.21755	8.17048	8.26253	8.19563	8.14217	8.15109	8.67462	8.89438	8.90287
Pfkfb1	18639	-0.101217	0.478144	0.549893	0.00629729	7.20919	7.27262	7.14601	6.89618	7.35531	7.07268	7.74937	7.91538	7.61275
Klhl33	546611	0.0654999	0.484108	0.545267	0.000807022	6.43634	6.28454	6.43469	6.50512	6.29563	6.55132	6.8267	6.96012	7.00455
Wee1	22390	0.0458668	0.510308	0.52883	0.000194189	7.27723	7.3681	7.38487	7.46637	7.40282	7.29861	7.78854	7.85445	7.9737
Gdap10	100504486	0.0528967	0.513253	0.56614	0.000304826	7.11225	7.06895	7.17286	7.12298	7.06692	7.32285	7.7448	7.70396	7.60372
Slc9a3	105243	0.135607	0.56005	0.805803	0.0105174	5.78849	5.85211	5.92629	5.78549	6.0224	6.16582	6.98202	6.81548	6.1868
Chrna2	110902	-0.0727266	0.58527	0.679114	0.00169108	6.06296	5.86222	6.13019	5.90845	6.03328	5.89546	6.64481	6.93445	6.51345
Adra1a	11549	-0.0586267	0.599604	0.941466	0.000112362	6.73015	6.87897	6.61844	6.50051	6.7112	6.83997	7.67304	7.75154	7.62738
Zfp600	667666	0.1881	0.602222	-1.14764	0.0153196	6.93476	6.77031	6.6507	6.92798	6.9833	7.00879	6.40599	5.50168	5.00518
Postn	50706	-0.140244	0.611892	-1.11459	0.00536909	9.27226	8.39754	8.98762	9.10361	8.61294	8.52014	7.87667	7.65906	7.77792
Sfi1	78887	0.0741866	0.663408	1.01902	0.000755539	7.04991	6.79593	6.77786	6.88007	6.96879	6.9974	7.5459	8.09528	8.03959
Acsm5	272428	-0.0367033	0.679126	0.64692	0.000259053	6.07332	6.13856	6.19484	6.16308	6.04235	6.09118	6.69821	6.96391	6.68536
Hmgcs2	15360	-0.0945566	0.702845	1.49806	0.000720368	7.16358	7.27211	7.17331	7.02593	7.22706	7.07234	8.36108	9.25807	8.48403
Per1	18626	0.0993401	0.722747	0.807297	0.023328	7.3827	8.20192	7.38067	7.82189	7.57599	7.86543	8.71766	8.18119	8.48833
Lgr6	329252	-0.0318336	0.73603	0.670347	0.000304289	8.31914	8.42626	8.33409	8.1819	8.31922	8.48287	8.91418	9.06822	9.10813
Nlrp5-ps	100417675	-0.0574864	0.748182	-0.971957	0.00127873	6.20983	5.77004	6.15552	5.83268	6.04476	6.08549	5.29949	4.82867	5.09136
Mettl20	320204	0.0527034	0.798742	0.488843	0.0483055	6.57466	6.30939	6.62035	6.50413	6.36291	6.79547	7.3446	6.88347	6.74286
Rex2	100043034	0.0527668	0.87118	-0.970433	0.0207893	7.2259	7.19548	6.99602	7.07448	7.32273	7.17849	6.86044	6.04079	5.60487
Rcan1	54720	-0.0221669	0.873593	-0.587147	0.00458059	10.7185	10.3662	10.7451	10.5812	10.5849	10.5972	10.145	10.1173	9.80606
Mfap1a	67532	0.0333134	0.894103	-1.06831	0.00431504	8.82499	8.64088	8.71135	8.76659	8.81888	8.69169	7.39468	7.34779	8.22983
Tmem181c-ps	100040525	-0.0105832	0.900524	-0.57602	0.00039312	8.32654	8.47073	8.42172	8.44207	8.38939	8.35578	8.00187	7.76203	7.72703
Tmem181a	77106	0.00919978	0.907366	-0.497527	0.000599316	8.9328	9.05914	9.01937	9.08103	8.99693	8.96095	8.65451	8.46953	8.39469
Mfap1b	100034361	0.00562286	0.944833	-0.655374	0.000154177	8.2363	8.07542	8.10778	8.15189	8.17751	8.10697	7.39471	7.41629	7.64238

### Sheet: Haemosphere eosinophil lineage 
EntrzId	Eosinophil score	GeneId	GeneSymbol
13586	7.81545	ENSMUSG00000072601	Ear1
93719	7.45356	ENSMUSG00000062148	Ear6
13587	7.09192	ENSMUSG00000072596	Ear2
666451	6.43937	ENSMUSG00000089901	Gm8113
93725	6.30601	ENSMUSG00000090166	Ear10
19074	6.26444	ENSMUSG00000027073	Prg2
53856	5.96019	ENSMUSG00000027072	Prg3
503849	5.91928	ENSMUSG00000089654	Ear-ps12
13861	5.85505	ENSMUSG00000052234	Epx
380780	4.87741	ENSMUSG00000063232	Serpina11
170835	4.71915	ENSMUSG00000034570	Inpp5j
93743	4.59268	ENSMUSG00000072599	Ear-ps2
503493	4.37846	ENSMUSG00000072600	Ear-ps9
237625	4.32449	ENSMUSG00000034579	Pla2g3
547427	3.91193	ENSMUSG00000076861	Trav18
12771	3.84277	ENSMUSG00000035448	Ccr3
238875	3.67672	ENSMUSG00000046006	Gapt
74161	3.64023	ENSMUSG00000087382	Ctcflos
56727	3.61688	ENSMUSG00000022613	Miox
15135	3.38051	ENSMUSG00000052187	Hbb-y
75124	3.20641	ENSMUSG00000021396	Nxnl2
16833	3.2062	ENSMUSG00000030851	Ldhc
234911	3.1332	ENSMUSG00000070323	Mmp27
381204	3.02007	ENSMUSG00000054999	Naaladl1
110794	2.62952	ENSMUSG00000052435	Cebpe
233186	2.51404	ENSMUSG00000039013	Siglecf
16891	2.24092	ENSMUSG00000053846	Lipg
108078	1.99561	ENSMUSG00000030162	Olr1
16447	1.79609	ENSMUSG00000049128	Ivl
114679	1.79296	ENSMUSG00000075702	Selm
52614	1.7831	ENSMUSG00000032915	Adgre4
16192	1.76479	ENSMUSG00000005364	Il5ra
11687	1.73025	ENSMUSG00000018924	Alox15
225724	1.57453	ENSMUSG00000024558	Mapk4
14067	1.57169	ENSMUSG00000026579	F5
210719	1.54652	ENSMUSG00000061013	Mkx
100504177	1.53144	ENSMUSG00000086425	F730016J06Rik
233549	1.48236	ENSMUSG00000052396	Mogat2
22329	1.42032	ENSMUSG00000027962	Vcam1
223780	1.41399	ENSMUSG00000054136	Adm2
11685	1.34501	ENSMUSG00000018907	Alox12e
16480	1.2651	ENSMUSG00000001552	Jup
13404	1.25699	ENSMUSG00000022429	Dmc1
68939	1.24993	ENSMUSG00000049907	Rasl11b
232371	1.24649	ENSMUSG00000038527	C1rl
76566	1.15644	ENSMUSG00000020846	Fam101b
20361	1.09718	ENSMUSG00000038264	Sema7a
83921	1.09409	ENSMUSG00000024754	Tmem2
52163	1.07507	ENSMUSG00000030272	Camk1
320343	1.07164	ENSMUSG00000050447	Lypd6
383862	1.05941	ENSMUSG00000105452	Gm5276
194590	1.05023	ENSMUSG00000040855	Reps2
218215	1.02677	ENSMUSG00000038068	Rnf144b
76041	1.02674	ENSMUSG00000048924	Ccdc125
12780	1.01506	ENSMUSG00000025194	Abcc2
232413	0.985788	ENSMUSG00000053063	Clec12a
100043283	0.981341	ENSMUSG00000097989	Gm4335
50905	0.979486	ENSMUSG00000015966	Il17rb
12569	0.974166	ENSMUSG00000048895	Cdk5r1
381110	0.957093	ENSMUSG00000036368	Rmdn2
227960	0.927547	ENSMUSG00000026893	Gca
68642	0.911455	ENSMUSG00000024667	Tmem216
329217	0.828414	ENSMUSG00000097814	Panct2
109685	0.812558	ENSMUSG00000036091	Hyal3
12770	0.809711	ENSMUSG00000064039	Ccr1l1
624696	0.797352	ENSMUSG00000106373	Gm6522
56431	0.794574	ENSMUSG00000015932	Dstn
59031	0.79419	ENSMUSG00000036599	Chst12
66330	0.781604	ENSMUSG00000035085	1700020L24Rik
669429	0.770095	ENSMUSG00000043192	Gm1840
18010	0.727697	ENSMUSG00000007038	Neu1
235320	0.699396	ENSMUSG00000066687	Zbtb16
12655	0.689071	ENSMUSG00000040809	Chil3
14087	0.682125	ENSMUSG00000032815	Fanca
319670	0.679918	ENSMUSG00000051166	Eml5
64009	0.627912	ENSMUSG00000096054	Syne1
58860	0.627908	ENSMUSG00000022057	Adamdec1
14751	0.556386	ENSMUSG00000036427	Gpi1
77577	0.544492	ENSMUSG00000020798	Spns3
100040822	0.540403	ENSMUSG00000094083	Gm1604a
21881	0.527178	ENSMUSG00000021957	Tkt
16993	0.513221	ENSMUSG00000015889	Lta4h
18951	0.513078	ENSMUSG00000072214	2020-09-05
16995	0.50661	ENSMUSG00000046908	Ltb4r1
17136	0.50076	ENSMUSG00000036634	Mag
627777	0.495268	ENSMUSG00000096397	Trav17
216197	0.481123	ENSMUSG00000046841	Ckap4
11671	0.481066	ENSMUSG00000010025	Aldh3a2
11857	0.465163	ENSMUSG00000030220	Arhgdib
328035	0.434497	ENSMUSG00000044788	Fads6
22057	0.412745	ENSMUSG00000037573	Tob1
53322	0.406121	ENSMUSG00000030659	Nucb2
102631833	0.396664	ENSMUSG00000086637	Gm14040
74117	0.378168	ENSMUSG00000026341	Actr3
13134	0.378064	ENSMUSG00000055639	Dach1
381809	0.365245	ENSMUSG00000067767	Clec4b2
14263	0.363509	ENSMUSG00000028088	Fmo5
71797	0.359642	ENSMUSG00000056643	Chst13
72056	0.358109	ENSMUSG00000035372	1810055G02Rik
227394	0.357047	ENSMUSG00000040693	Slco4c1
100503816	0.353632	ENSMUSG00000086593	Gm16548
497106	0.352417	ENSMUSG00000068407	Rnase12
12457	0.324702	ENSMUSG00000023087	Noct
106582	0.319681	ENSMUSG00000059791	Nrm
667799	0.305888	ENSMUSG00000082319	Gm8822
89867	0.302816	ENSMUSG00000026589	Sec16b
18805	0.287978	ENSMUSG00000027695	Pld1
17969	0.266687	ENSMUSG00000015950	Ncf1
18405	0.25398	ENSMUSG00000039196	Orm1
239510	0.251243	ENSMUSG00000072501	Phf20l1
11655	0.245096	ENSMUSG00000032786	Alas1
108012	0.244319	ENSMUSG00000031367	Ap1s2
67784	0.22758	ENSMUSG00000030123	Plxnd1
67938	0.220494	ENSMUSG00000034868	Myl12b
226122	0.21817	ENSMUSG00000025171	Ubtd1
243535	0.215502	ENSMUSG00000049694	BC048671
66214	0.182375	ENSMUSG00000022018	Rgcc
83557	0.171703	ENSMUSG00000050966	Lin28a
235534	0.170876	ENSMUSG00000043587	Pxylp1
14134	0.140117	ENSMUSG00000026835	Fcnb
72042	0.134193	ENSMUSG00000031827	Cotl1
20112	0.12802	ENSMUSG00000023809	Rps6ka2
26888	0.118454	ENSMUSG00000030148	Clec4a2
18796	0.104274	ENSMUSG00000040061	Plcb2
18080	0.10121	ENSMUSG00000021068	Nin
223697	0.100613	ENSMUSG00000042524	Sun2
17159	0.0970101	ENSMUSG00000005142	Man2b1
78808	0.086165	ENSMUSG00000019790	Stxbp5
66111	0.0859979	ENSMUSG00000032353	Tmed3
13167	0.0825092	ENSMUSG00000026385	Dbi
72141	0.0762368	ENSMUSG00000025236	Adpgk
11669	0.0758569	ENSMUSG00000029455	Aldh2
19201	0.0738211	ENSMUSG00000025429	Pstpip2
226849	0.0716247	ENSMUSG00000026626	Ppp2r5a
12796	0.0689528	ENSMUSG00000038357	Camp
100861753	0.0669152	ENSMUSG00000095609	Gm21188
102466883	0.0664372	ENSMUSG00000065420	Mir142b
15162	0.063565	ENSMUSG00000003283	Hck
66456	0.0604477	ENSMUSG00000087497	2810001G20Rik
207777	0.0560129	ENSMUSG00000034156	Bzrap1
245195	0.0539263	ENSMUSG00000022651	Retnlg
212862	0.0530794	ENSMUSG00000060002	Chpt1
71904	0.0492412	ENSMUSG00000037348	Paqr7
78591	0.0462872	ENSMUSG00000084796	Mir142hg
12006	0.032131	ENSMUSG00000000142	Axin2
13008	0.0318722	ENSMUSG00000020186	Csrp2
72536	0.0306071	ENSMUSG00000033450	Tagap
66531	0.0305004	ENSMUSG00000014633	Cmc2
16803	0.0242245	ENSMUSG00000016024	Lbp
22330	0.0183318	ENSMUSG00000021823	Vcl
56386	0.0146059	ENSMUSG00000056124	B4galt6
224829	0.0123672	ENSMUSG00000064043	Trerf1
78514	0.0115324	ENSMUSG00000037148	Arhgap10
100043659	0.010342	ENSMUSG00000098240	Gm4575
17762	0.00997493	ENSMUSG00000018411	Mapt
626848	0.00805919	ENSMUSG00000074519	Etohi1
73988	0.00668228	ENSMUSG00000069873	4930438A08Rik
